# Attachment site, not linker length, bounds tethered base editor windows

**DOI:** 10.64898/2026.09.16.751980

**Authors:** Anees Ahmed Mahaboob Ali, Everette Jacob Remington Nelson

## Abstract

Base editors act on the DNA strand displaced within an R-loop, and the set of positions they convert, the activity window, has been engineered for a decade on the assumption that linker length and attachment geometry determine it. We built a geometric model that predicts where a tethered deaminase acts from linker statistics, steric exclusion, and R-loop geometry alone; fitted three parameters to two previously reported profiles, held them fixed, and scored predictions against 50 architectures from seven studies, with each substrate coordinate withheld. Varying the contour length by a factor of 16 does not shift the predicted window at all, whereas changing the attachment site does: across 185 buildable single-linker designs at thirteen attachment sites, the predicted peak never leaves protospacer positions 3 to 12, positions 1, 2 and 13 to 20 are reached by no design, and transfer to Cas12a fails by five to six nucleotides in a way that localizes to the fusion junction rather than to reach, sterics or substrate. Tether geometry, therefore, bounds where a fused deaminase can act without predicting where it does so, making attachment site rather than linker length the effective design variable.
