## Supplementary material for "Attachment site, not linker length, bounds tethered base editor windows": SI_data

### Sheet: README
SPAN Supporting Information: data
Attachment site, not linker length, bounds tethered base editor windows
Anees Ahmed Mahaboob Ali and Everette Jacob Remington Nelson
Eight sheets. Each data sheet carries its title in the first row and its column names in the third; every column is defined in the dictionary below. Empty cells mean the field does not apply to that row. Distances are in angstroms, lengths in amino-acid residues, and positions are protospacer positions numbered from the PAM-distal end for Cas9 and from the PAM-proximal end for Cas12a.
Tables S1 to S5 also appear in SI.pdf. The Table S1 sheet carries eight columns the printed version omits for width, and Table S4 is split here into the sheets S4A, S4B and S4C.
The code that produced every sheet is at https://github.com/ahmedanees-m/span-editor.
Sheets in this workbook
Table S1	corpus of 50 architecture entries with per-entry provenance
Table S2	source register of the studies examined
Table S3	fitted parameters and loss across the five fitting subsets
Table S4A	predicted mode at five sampling seeds, by entry
Table S4B	candidate density across the accessible band, by seed
Table S4C	predicted mode across the XTEN persistence band, by entry
Table S5	per-entry predicted and measured window position and width
Column dictionary
Sheet	Column	Meaning
Table S1	entry_id	unique entry identifier
Table S1	source_key	study key, joins to the Table S2 sheet, column "key"
Table S1	editor	editor name as reported by the source
Table S1	ortholog	Cas scaffold: SpCas9, SpRY, SpG or Cas12a
Table S1	anchor_site	fusion attachment site on the scaffold: n_terminal, pi_amino, hnh_amino, ruvc_amino, or one of the circular permutation termini cp1012, cp1028, cp1041 and cp1249
Table S1	linker_residues	linker length in residues, read from the construct map
Table S1	linker_composition	linker class: xten, gs (glycine-serine) or polyproline
Table S1	effector	tethered domain: tada8e, abemax, apobec1, ha3a, and the inserted forms tada_inserted and apobec1_inserted
Table S1	label	what the entry varies relative to its series: tether_varied, effector_varied, scaffold_perturbed or none
Table S1	readout_class	amplicon_sequencing, in_vitro_deamination, sanger_deconvolution or functional_selection
Table S1	tier	evidence tier: A, entries carrying a per-position editing profile; B, entries with a quantitative readout that report only a window or a width; C, entries read out by functional selection
Table S1	spacer_length	protospacer length in nucleotides
Table S1	numbering	pam_distal or pam_proximal
Table S1	structure_id	PDB accession supplying the geometry: 5F9R or 6I1K
Table S1	scaffold_variant	residue ranges the architecture removes from the Cas protein: delta_hnh or hnh_excised, blank otherwise
Table S1	return_site	return-linker attachment site, for insertions: pi_carboxy, hnh_carboxy or ruvc_carboxy
Table S1	return_residues	return-linker length in residues, for insertions
Table S1	context	delivery or assay context reported by the source
Table S1	panel	figure panel, supplementary sheet or table the value was read from
Table S1	observed_window	reported activity window, as first to last protospacer position
Table S1	observed_width	reported window width in nucleotides
Table S2	key	study key, joins to the Table S1 sheet, column "source_key"
Table S2	citation	full citation
Table S2	doi	digital object identifier
Table S2	role	architecture, sources that vary the tether; profile, sources supplying per-position windows while varying deaminase or PAM variant; external, TALE-system work used as a check
Table S2	tether_variation	what the study varies about the tether, or none
Table S2	readout_class	readout used by the study, adding fret and plant_system to the classes above
Table S2	status	confirmed, or the reason the source was not used: no_tether_variation, not_open_access, no_structure, linker_lengths_unavailable, insertion_residues_unavailable, effector_geometry_missing or outside_the_model
Table S2	notes	what was read from the source, or why it was excluded
Table S3	Fitting subset	entries the parameters were fitted to
Table S3	n fitted	number of entries in that subset
Table S3	Capture radius (Å)	fitted capture radius
Table S3	Strand persistence (Å)	fitted displaced-strand persistence length
Table S3	Link steepness	fitted steepness of the saturating link
Table S3	Loss	least-squares profile-shape loss at the optimum
Table S3	Entries scored	corpus entries the parameter set scores
Table S3	Within one nucleotide	fraction scored within one nucleotide
Table S4A	Entry	entry identifier, joins to the Table S1 sheet
Table S4A	Ortholog	Cas scaffold
Table S4A	Observed	measured window position
Table S4A	seed 0 .. seed 4	predicted mode at each sampling seed
Table S4A	Spread	largest minus smallest predicted mode across seeds
Table S4B	Seed	baseline, or seed 1 to seed 4
Table S4B	Buildable candidates	candidates clearing the excluded volume
Table S4B	Reachable range	first to last protospacer position reached
Table S4B	pos 1 .. pos 20	candidates whose predicted mode is that position
Table S4C	Entry	entry identifier, joins to the Table S1 sheet
Table S4C	Observed	measured window position
Table S4C	4.5 Å, 5.13 Å, 5.77 Å, 6.4 Å	predicted mode at that assigned persistence
Table S4C	Spread	largest minus smallest predicted mode
Table S5	Entry	entry identifier, joins to the Table S1 sheet
Table S5	Ortholog	Cas scaffold
Table S5	Anchor site	fusion attachment site
Table S5	Linker	linker class and residue count
Table S5	Observed mode	measured window position
Table S5	Predicted mode	predicted window position
Table S5	Signed offset	predicted minus measured, in nucleotides
Table S5	Predicted width	predicted window width in nucleotides
Table S5	Observed width	reported window width in nucleotides
Table S5	Note	qualification on the entry, where one applies

### Sheet: Table S1
Table S1. Corpus of 50 architecture entries with per-entry provenance.
entry_id	source_key	editor	ortholog	anchor_site	linker_residues	linker_composition	effector	label	readout_class	tier	spacer_length	numbering	structure_id	scaffold_variant	return_site	return_residues	context	panel	observed_window	observed_width
kissling-SpRY-ABE8e-HEK-Plasmid-5d	kissling2025	SpRY-ABE8e	SpRY	n_terminal	32	xten	tada8e	effector_varied	amplicon_sequencing	A	20	pam_distal	5F9R				HEK-Plasmid_5d	Additional file 4, sheet HEK-Plasmid_5d_SpRY-ABE8e
kissling-SpRY-ABE8e-HEK-Plasmid-10d	kissling2025	SpRY-ABE8e	SpRY	n_terminal	32	xten	tada8e	effector_varied	amplicon_sequencing	A	20	pam_distal	5F9R				HEK-Plasmid_10d	Additional file 4, sheet HEK-Plasmid_10d_SpRY-ABE8e
kissling-SpRY-ABE8e-HEK-mRNA-02pmol	kissling2025	SpRY-ABE8e	SpRY	n_terminal	32	xten	tada8e	effector_varied	amplicon_sequencing	A	20	pam_distal	5F9R				HEK-mRNA_02pmol	Additional file 4, sheet HEK-mRNA_02pmol_SpRY-ABE8e
kissling-SpRY-ABE8e-HEK-mRNA-1pmol	kissling2025	SpRY-ABE8e	SpRY	n_terminal	32	xten	tada8e	effector_varied	amplicon_sequencing	A	20	pam_distal	5F9R				HEK-mRNA_1pmol	Additional file 4, sheet HEK-mRNA_1pmol_SpRY-ABE8e
kissling-SpRY-ABE8e-HEK-mRNA-5pmol	kissling2025	SpRY-ABE8e	SpRY	n_terminal	32	xten	tada8e	effector_varied	amplicon_sequencing	A	20	pam_distal	5F9R				HEK-mRNA_5pmol	Additional file 4, sheet HEK-mRNA_5pmol_SpRY-ABE8e
kissling-SpRY-ABE8e-AAVlibrary-AAV-6w	kissling2025	SpRY-ABE8e	SpRY	n_terminal	32	xten	tada8e	effector_varied	amplicon_sequencing	A	20	pam_distal	5F9R				AAVlibrary-AAV_6w	Additional file 4, sheet AAVlibrary-AAV_6w_SpRY-ABE8e
kissling-SpRY-ABE8e-AAVlibrary-AAV-12w	kissling2025	SpRY-ABE8e	SpRY	n_terminal	32	xten	tada8e	effector_varied	amplicon_sequencing	A	20	pam_distal	5F9R				AAVlibrary-AAV_12w	Additional file 4, sheet AAVlibrary-AAV_12w_SpRY-ABE8e
kissling-SpRY-ABE8e-LentiAAV	kissling2025	SpRY-ABE8e	SpRY	n_terminal	32	xten	tada8e	effector_varied	amplicon_sequencing	A	20	pam_distal	5F9R				LentiAAV	Additional file 4, sheet LentiAAV_SpRY-ABE8e
kissling-SpRY-ABE8e-LentiLNP	kissling2025	SpRY-ABE8e	SpRY	n_terminal	32	xten	tada8e	effector_varied	amplicon_sequencing	A	20	pam_distal	5F9R				LentiLNP	Additional file 4, sheet LentiLNP_SpRY-ABE8e
kissling-SpRY-ABEmax-HEK-Plasmid-5d	kissling2025	SpRY-ABEmax	SpRY	n_terminal	32	xten	abemax	scaffold_perturbed	amplicon_sequencing	A	20	pam_distal	5F9R				HEK-Plasmid_5d	Additional file 4, sheet HEK-Plasmid_5d_SpRY-ABEmax
kissling-SpRY-ABEmax-HEK-Plasmid-10d	kissling2025	SpRY-ABEmax	SpRY	n_terminal	32	xten	abemax	scaffold_perturbed	amplicon_sequencing	A	20	pam_distal	5F9R				HEK-Plasmid_10d	Additional file 4, sheet HEK-Plasmid_10d_SpRY-ABEmax
kissling-SpRY-ABEmax-HEK-mRNA-02pmol	kissling2025	SpRY-ABEmax	SpRY	n_terminal	32	xten	abemax	scaffold_perturbed	amplicon_sequencing	A	20	pam_distal	5F9R				HEK-mRNA_02pmol	Additional file 4, sheet HEK-mRNA_02pmol_SpRY-ABEmax
kissling-SpRY-ABEmax-HEK-mRNA-1pmol	kissling2025	SpRY-ABEmax	SpRY	n_terminal	32	xten	abemax	scaffold_perturbed	amplicon_sequencing	A	20	pam_distal	5F9R				HEK-mRNA_1pmol	Additional file 4, sheet HEK-mRNA_1pmol_SpRY-ABEmax
kissling-SpRY-ABEmax-HEK-mRNA-5pmol	kissling2025	SpRY-ABEmax	SpRY	n_terminal	32	xten	abemax	scaffold_perturbed	amplicon_sequencing	A	20	pam_distal	5F9R				HEK-mRNA_5pmol	Additional file 4, sheet HEK-mRNA_5pmol_SpRY-ABEmax
kissling-SpRY-ABEmax-AAVlibrary-AAV-6w	kissling2025	SpRY-ABEmax	SpRY	n_terminal	32	xten	abemax	scaffold_perturbed	amplicon_sequencing	A	20	pam_distal	5F9R				AAVlibrary-AAV_6w	Additional file 4, sheet AAVlibrary-AAV_6w_SpRY-ABEmax
kissling-SpRY-ABEmax-AAVlibrary-AAV-12w	kissling2025	SpRY-ABEmax	SpRY	n_terminal	32	xten	abemax	scaffold_perturbed	amplicon_sequencing	A	20	pam_distal	5F9R				AAVlibrary-AAV_12w	Additional file 4, sheet AAVlibrary-AAV_12w_SpRY-ABEmax
kissling-SpRY-ABEmax-LentiAAV	kissling2025	SpRY-ABEmax	SpRY	n_terminal	32	xten	abemax	scaffold_perturbed	amplicon_sequencing	A	20	pam_distal	5F9R				LentiAAV	Additional file 4, sheet LentiAAV_SpRY-ABEmax
kissling-SpRY-ABEmax-LentiLNP	kissling2025	SpRY-ABEmax	SpRY	n_terminal	32	xten	abemax	scaffold_perturbed	amplicon_sequencing	A	20	pam_distal	5F9R				LentiLNP	Additional file 4, sheet LentiLNP_SpRY-ABEmax
kissling-SpG-ABE8e-HEK-Plasmid-5d	kissling2025	SpG-ABE8e	SpG	n_terminal	32	xten	tada8e	effector_varied	amplicon_sequencing	A	20	pam_distal	5F9R				HEK-Plasmid_5d	Additional file 4, sheet HEK-Plasmid_5d_SpG-ABE8e
kissling-SpG-ABE8e-HEK-Plasmid-10d	kissling2025	SpG-ABE8e	SpG	n_terminal	32	xten	tada8e	effector_varied	amplicon_sequencing	A	20	pam_distal	5F9R				HEK-Plasmid_10d	Additional file 4, sheet HEK-Plasmid_10d_SpG-ABE8e
kissling-SpG-ABEmax-HEK-Plasmid-5d	kissling2025	SpG-ABEmax	SpG	n_terminal	32	xten	abemax	scaffold_perturbed	amplicon_sequencing	A	20	pam_distal	5F9R				HEK-Plasmid_5d	Additional file 4, sheet HEK-Plasmid_5d_SpG-ABEmax
kissling-SpG-ABEmax-HEK-Plasmid-10d	kissling2025	SpG-ABEmax	SpG	n_terminal	32	xten	abemax	scaffold_perturbed	amplicon_sequencing	A	20	pam_distal	5F9R				HEK-Plasmid_10d	Additional file 4, sheet HEK-Plasmid_10d_SpG-ABEmax
kissling-SpCas9-ABE8e-HEK-Plasmid-5d	kissling2025	SpCas9-ABE8e	SpCas9	n_terminal	32	xten	tada8e	effector_varied	amplicon_sequencing	A	20	pam_distal	5F9R				HEK-Plasmid_5d	Additional file 4, sheet HEK-Plasmid_5d_SpCas9-ABE8e
kissling-SpCas9-ABE8e-HEK-Plasmid-10d	kissling2025	SpCas9-ABE8e	SpCas9	n_terminal	32	xten	tada8e	effector_varied	amplicon_sequencing	A	20	pam_distal	5F9R				HEK-Plasmid_10d	Additional file 4, sheet HEK-Plasmid_10d_SpCas9-ABE8e
kissling-SpCas9-ABEmax-HEK-Plasmid-5d	kissling2025	SpCas9-ABEmax	SpCas9	n_terminal	32	xten	abemax	none	amplicon_sequencing	A	20	pam_distal	5F9R				HEK-Plasmid_5d	Additional file 4, sheet HEK-Plasmid_5d_SpCas9-ABEmax
kissling-SpCas9-ABEmax-HEK-Plasmid-10d	kissling2025	SpCas9-ABEmax	SpCas9	n_terminal	32	xten	abemax	none	amplicon_sequencing	A	20	pam_distal	5F9R				HEK-Plasmid_10d	Additional file 4, sheet HEK-Plasmid_10d_SpCas9-ABEmax
hnhx-ABEmax7.10	hnhx2021	ABEmax7.10	SpCas9	n_terminal	32	xten	abemax	none	amplicon_sequencing	B	20	pam_distal	5F9R				HEK293T	Discussion, window quoted as positions 4 to 8	4-8
hnhx-ABEmax7.10-dHNH	hnhx2021	ABEmax7.10 dHNH	SpCas9	n_terminal	32	xten	abemax	scaffold_perturbed	amplicon_sequencing	B	20	pam_distal	5F9R	delta_hnh			HEK293T	Figure 1E, editing gained at positions 12 and 14
hnhx-ABEmax7.10-inserted	hnhx2021	HNHx-ABEmax7.10	SpCas9	hnh_amino	3	gs	tada_inserted	scaffold_perturbed	amplicon_sequencing	B	20	pam_distal	5F9R	hnh_excised	hnh_carboxy	3	HEK293T	Figure 3A, window quoted as positions 7 to 14	7-14
hnhx-ABE8e-inserted	hnhx2021	HNHx-ABE8e	SpCas9	hnh_amino	3	gs	tada_inserted	scaffold_perturbed	amplicon_sequencing	B	20	pam_distal	5F9R	hnh_excised	hnh_carboxy	3	HEK293T	Figure 3B, shift retained and the window broadened
komor-linker-3	komor2016	rAPOBEC1-dCas9	SpCas9	n_terminal	3	gs	apobec1	tether_varied	in_vitro_deamination	B	20	pam_distal	5F9R				purified protein on dsDNA	Extended Data Figure 1c, window about three nucleotides wide		3
komor-linker-16	komor2016	rAPOBEC1-dCas9	SpCas9	n_terminal	16	xten	apobec1	tether_varied	in_vitro_deamination	B	20	pam_distal	5F9R				purified protein on dsDNA	Extended Data Figure 1e and the text, positions 4 to 8	4-8	5
komor-linker-21	komor2016	rAPOBEC1-dCas9	SpCas9	n_terminal	21	gs	apobec1	tether_varied	in_vitro_deamination	B	20	pam_distal	5F9R				purified protein on dsDNA	Extended Data Figure 1f, window about six nucleotides wide		6
bepigs-BE3	bepigs2019	BE3	SpCas9	n_terminal	16	xten	apobec1	none	sanger_deconvolution	B	20	pam_distal	5F9R				HEK293T	Figure 1g, window quoted as positions 4 to 8	4-8	5
bepigs-pi-16	bepigs2019	BE-PIGS	SpCas9	pi_amino	16	xten	apobec1_inserted	scaffold_perturbed	sanger_deconvolution	B	20	pam_distal	5F9R		pi_carboxy	32	HEK293T	Figure 1g, positions 4 to 14 with the maximum around 7 to 13	4-14	11
bepigs-pi-8	bepigs2019	BE-PIGS N8	SpCas9	pi_amino	8	xten	apobec1_inserted	scaffold_perturbed	sanger_deconvolution	B	20	pam_distal	5F9R		pi_carboxy	32	HEK293T	Figure S3, efficiency fell and the width did not obviously change		11
bepigs-pi-3	bepigs2019	BE-PIGS N3	SpCas9	pi_amino	3	xten	apobec1_inserted	scaffold_perturbed	sanger_deconvolution	B	20	pam_distal	5F9R		pi_carboxy	32	HEK293T	Figure S3, efficiency fell and the width did not obviously change		11
bepigs-ruvc-16	bepigs2019	BE-RuvCGE	SpCas9	ruvc_amino	16	xten	apobec1_inserted	scaffold_perturbed	sanger_deconvolution	B	20	pam_distal	5F9R		ruvc_carboxy	32	HEK293T	Figure 1c and 1d, editing about half that of the PAM-interacting inlay
huangcp-ABEmax	huangcp	ABEmax	SpCas9	n_terminal	32	xten	abemax	none	amplicon_sequencing	B	20	pam_distal	5F9R				HEK293T	Figure 2f, canonical window quoted as positions 4 to 7 with the maximum at 5 or 6	4-7	4
huangcp-CP1012-ABEmax	huangcp	CP1012-ABEmax	SpCas9	cp1012	32	xten	abemax	scaffold_perturbed	amplicon_sequencing	B	20	pam_distal	5F9R				HEK293T	Figure 2f, window 4 to 12; the maximum moves to 6 or 7	4-12	9
huangcp-CP1028-ABEmax	huangcp	CP1028-ABEmax	SpCas9	cp1028	32	xten	abemax	scaffold_perturbed	amplicon_sequencing	B	20	pam_distal	5F9R				HEK293T	Figure 2f, window 4 to 12	4-12	9
huangcp-CP1041-ABEmax	huangcp	CP1041-ABEmax	SpCas9	cp1041	32	xten	abemax	scaffold_perturbed	amplicon_sequencing	B	20	pam_distal	5F9R				HEK293T	Figure 2f, window 4 to 12; the broadest, with editing at 14	4-12	9
huangcp-CP1249-ABEmax	huangcp	CP1249-ABEmax	SpCas9	cp1249	32	xten	abemax	scaffold_perturbed	amplicon_sequencing	B	20	pam_distal	5F9R				HEK293T	Figure 2f, window 4 to 12	4-12	9
tan2019-xten-16	tan2019	BE3	SpCas9	n_terminal	16	xten	apobec1	none	functional_selection	C	20	pam_distal	5F9R				yeast CAN1 selection	Figure 1b, editing at every cytosine across a nine nucleotide window		9
tan2019-pap-3	tan2019	BE3 PAP	SpCas9	n_terminal	3	polyproline	apobec1	tether_varied	functional_selection	C	20	pam_distal	5F9R				yeast CAN1 selection	Figure 1b, editing abolished almost completely
tan2019-papap-5	tan2019	BE3 PAPAP	SpCas9	n_terminal	5	polyproline	apobec1	tether_varied	functional_selection	C	20	pam_distal	5F9R				yeast CAN1 selection	Supplementary Figure 5, editing mainly at positions 14 to 16 from the PAM	5-7	3
tan2019-papapap-7	tan2019	BE3 PAPAPAP	SpCas9	n_terminal	7	polyproline	apobec1	tether_varied	functional_selection	C	20	pam_distal	5F9R				yeast CAN1 selection	Figure 1b, editing largely restricted to positions 15 and 16 from the PAM	5-6	2
communbiol-dCas12a-A3A	communbiol2022	dCas12a-A3A	Cas12a	n_terminal	16	xten	ha3a	none	amplicon_sequencing	B	21	pam_proximal	6I1K				HEK293T	Supplementary Figure 3, window quoted as positions 6 to 15; the amino-terminal arrangement and the 16-residue XTEN are read from the deposited sequence of Addgene 193640, not inferred	6-15	10
communbiol-dCas12a-A3A-Y130F	communbiol2022	dCas12a-A3A-Y130F	Cas12a	n_terminal	16	xten	ha3a	effector_varied	amplicon_sequencing	B	21	pam_proximal	6I1K				HEK293T	Table 1, window quoted as positions 6 to 12; the amino-terminal arrangement and the 16-residue XTEN are read from the deposited sequence of Addgene 193640, not inferred	6-12	6
communbiol-dCas12a-ABE8e	communbiol2022	dCas12a-ABE8e	Cas12a	n_terminal	16	xten	tada8e	effector_varied	amplicon_sequencing	B	21	pam_proximal	6I1K				HEK293T	Supplementary Figure 8, window quoted as positions 8 to 12; the amino-terminal arrangement and the 16-residue XTEN are read from the deposited sequence of Addgene 193640, not inferred	8-12	5

### Sheet: Table S2
Table S2. Source register: 28 entries covering 29 studies, with role, status and, for each exclusion, the reason.
key	citation	doi	role	tether_variation	readout_class	status	notes
komor2016	Komor AC, Kim YB, Packer MS, Zuris JA, Liu DR. Programmable editing of a target base in genomic DNA without double-stranded DNA cleavage. Nature 2016;533:420-424	10.1038/nature17946	architecture	linker_length	in_vitro_deamination	confirmed	Purified rAPOBEC1-dCas9 on double-stranded DNA with linkers stated as GGS, (GGS)3, a 16-residue XTEN and (GGS)7, being 3, 9, 16 and 21 residues. Window width read from the gel panels and quoted in the text. The only source that states linker length in residues, and the width claims rest on it
koblan2018	Koblan LW, Doman JL, Wilson C, Levy JM, Tay T, Newby GA, Maianti JP, Raguram A, Liu DR. Improving cytidine and adenine base editors by expression optimization and ancestral reconstruction. Nat Biotechnol 2018;36:843-846	10.1038/nbt.4172	architecture	none	amplicon_sequencing	no_tether_variation	The improvements are nuclear localisation and codon usage; the linkers are unchanged and the editing window is reported unchanged. A specificity control rather than an architecture source
tan2019	Tan J, Zhang F, Karcher D, Bock R. Engineering of high-precision base editors for site-specific single nucleotide replacement. Nat Commun 2019;10:439	10.1038/s41467-018-08034-8	architecture	rigidity_and_terminus	functional_selection	confirmed	Ten rigid proline-containing linkers against the 16-residue XTEN. Three residues and no linker abolish editing, five to seven narrow the window to positions 14 to 16 from the PAM, and longer ones widen it again. Positions are quoted relative to the PAM and converted on the reading that the last protospacer base is -1
tan2020	Tan J, Zhang F, Karcher D, Bock R. Expanding the genome-targeting scope and the site selectivity of high-precision base editors. Nat Commun 2020;11:629	10.1038/s41467-020-14465-z	architecture	deaminase_truncation	functional_selection	effector_geometry_missing	Varies the carboxy-terminal tail of CDA1 by 13 to 20 residues, which is tether length expressed through the effector rather than through the linker. No structure is assigned for CDA1, so no offsets or body radius can be measured and no entry can be built
bepigs2019	Wang Y, Zhou L, Liu N, Yao S. BE-PIGS: a base-editing tool with deaminases inlaid into Cas9 PI domain significantly expanded the editing scope. Signal Transduct Target Ther 2019;4:36	10.1038/s41392-019-0072-7	architecture	inlay_and_linker_length	sanger_deconvolution	confirmed	APOBEC1 inlaid between G1054 and E1055 and between G1246 and S1247, with an amino-terminal linker of 16, 8 or 3 residues and a return linker of 32. The PAM-interacting inlay edits positions 4 to 14
hnhx2021	Villiger L, Schmidheini L, Mathis N, Rothgangl T, Marquart K, Schwank G. Replacing the SpCas9 HNH domain by deaminases generates compact base editors with an alternative targeting scope. Mol Ther Nucleic Acids 2021;26:502-510	10.1016/j.omtn.2021.08.025	architecture	anchor_transfer_and_hnh_removal	amplicon_sequencing	confirmed	HNH taken as residues 775 to 908. The insertion joins S793 to the TadA amino terminus through GGS and the TadA carboxy terminus to R919 through SGG. Windows are quoted in the text and per-position values appear only in figures
huangcp	Huang TP, Zhao KT, Miller SM, Gaudelli NM, Oakes BL, Fellmann C, Savage DF, Liu DR. Circularly permuted and PAM-modified Cas9 variants broaden the targeting scope of base editors. Nat Biotechnol 2019;37:626-631	10.1038/s41587-019-0134-y	architecture	anchor_reorganisation	amplicon_sequencing	confirmed	Five permutants, CP1012, CP1028, CP1041, CP1249 and CP1300, the number naming the new amino terminus. ABEmax edits positions 4 to 7 and the permutants 4 to 12, with CP1041 the broadest
nme2inlay2023	Bamidele N, Zhang H, Dong X, Cheng H, Gaston N, Feinzig H, Cao H, Kelly K, Watts JK, Xie J, Gao G, Sontheimer EJ. Domain-inlaid Nme2Cas9 adenine base editors with improved activity and targeting scope. Nat Commun 2024;15:1697	10.1038/s41467-024-45763-5	architecture	domain_insertion	amplicon_sequencing	insertion_residues_unavailable	Eight insertion sites with TadA8e between two 20-residue linkers; i1 edits PAM-distally and i7 and i8 PAM-proximally. The residue numbers appear only in a figure panel, and the structure used is Nme1Cas9 rather than Nme2Cas9, so no entry can be built
li2018	Li X, Wang Y, Liu Y, Yang B, Wang X, Wei J, Lu Z, Zhang Y, Wu J, Huang X, Yang L, Chen J. Base editing with a Cpf1-cytidine deaminase fusion. Nat Biotechnol 2018;36:324-327	10.1038/nbt.4102	architecture	cas12a_architecture	amplicon_sequencing	not_open_access	Not in the open-access set. Its construct map, Addgene 107685, is the arrangement the later Cas12a base editors inherit, and the same arrangement appears in the plasmid Chen and colleagues deposited
plantcomm2023	Cheng Y, Zhang Y, Li G, Fang H, Sretenovic S, Fan A, Li J, Xu J, Que Q, Qi Y. CRISPR-Cas12a base editors confer efficient multiplexed genome editing in rice. Plant Commun 2023;4:100601	10.1016/j.xplc.2023.100601	architecture	linker_length	plant_system	linker_lengths_unavailable	dLbCas12a-D156R ABE edits A8 to A11 and the CBE prefers C10, but the seven connector sequences appear only in a figure panel, so no entry can record a contour length
communbiol2022	Chen F, Lian M, Ma B, Gou S, Luo X, Yang K, Shi H, Xie J, Ge W, Ouyang Z, Lai C, Li N, Zhang Q, Jin Q, Liang Y, Chen T, Wang J, Zhao X, Li L, Yu M, Ye Y, Wang K, Wu H, Lai L. Multiplexed base editing through Cas12a variant-mediated cytosine and adenine base editors. Commun Biol 2022;5:1163	10.1038/s42003-022-04152-8	architecture	cas12a_scaffold_and_deaminase	amplicon_sequencing	confirmed	Windows in Cas12a numbering: hA3A 6 to 15, hA3A-Y130F 6 to 12, TadA8e 8 to 12. The paper states neither the linker nor the terminus. Both were taken from the deposited sequence of the authors' plasmid, Addgene 193640: human APOBEC3A at 409 to 1005 with phenylalanine at residue 130, then SGSETPGTSESATPES, then LbCas12a. An amino-terminal deaminase on a 16-residue XTEN
abenw1_2026	Valdez I, O'Connor I, Patel D, Gierer K, Harrington J, Ellis E, Caponetti SA, Sebra RP, Valley HC, Coote K, Mense M, Marro SG, Jiang T. A streamlined base editor engineering strategy to reduce bystander editing. Nat Commun 2025;16:8115	10.1038/s41467-025-63609-6	architecture	none	amplicon_sequencing	outside_the_model	TadA-NW1 carries a naturally occurring oligonucleotide binding module in its own deaminase active centre, so the window narrows from the ten nucleotides of TadA-8e-derived ABEs to four through the deaminase binding the substrate rather than through the tether. Outside what a tether model represents
shi2026	Shi Y, Yuan Y, Qin L, Zhou F, Wu G, Li B, Yao P, Shi M, Ma L, Wang Y, Zhang Y, Wang C, Wang X, Huang B, Chen J, Xiang Z, Lin Q, Huang J. Optimizing linker length of base editors for precise crop breeding and gene therapy. J Genet Genomics 2026;53:1125-1137	10.1016/j.jgg.2026.02.021	architecture	linker_length	amplicon_sequencing	not_open_access	Not in the open-access set at PubMed Central
kuang2021	Kuang J, Lyu Q, Wang J, Cui Y, Zhao J. Advances in base editing with an emphasis on an AAV-based strategy. Methods 2021;194:56-64	10.1016/j.ymeth.2021.03.015	architecture	linker_length	amplicon_sequencing	not_open_access	Cited as prior linker work by Shi and colleagues. A review that surveys linker length among other optimisations rather than reporting an architecture series of its own, and the full text is not open access
zhao2022	Zhao D, Qian Y, Li J, Li Z, Lai L. Highly efficient A-to-G base editing by ABE8.17 in rabbits. Mol Ther Nucleic Acids 2022;27:1156-1163	10.1016/j.omtn.2022.01.019	architecture	linker_length	amplicon_sequencing	outside_the_model	Cited as prior linker work by Shi and colleagues. The tether variation is a deletion: ABE8.17 uses a 32-residue (SGGS)2-XTEN-(SGGS)2 linker and ABE8.17-NL removes it entirely, narrowing the reported window to 2 to 4 nucleotides. A zero-residue linker gives the model no chain to grow, so the pair cannot be scored as a length contrast, and the 32-residue parent repeats an amino-terminal XTEN-32 arc…
iscb_family	Han D, Xiao Q, Wang Y, Zhang H, Dong X, Li G, et al. Development of miniature base editors using engineered IscB nickase. Nat Methods 2023;20:1029-1036; and Han L, Hu Y, Mo Q, Yang H, Gu F, Bai F, et al. Engineering miniature IscB nickase for robust base editing with broad targeting range. Nat Chem Biol 2024;20:1629-1639	10.1038/s41592-023-01898-9; 10.1038/s41589-024-01670-w	architecture	compact_scaffold	amplicon_sequencing	no_structure	Two studies held as one register row: miBE and enIscB from the first, IminiBE and SIminiBE from the second. Minimal tether variation, and no R-loop structure is assigned for IscB, so nothing can be placed in a frame
kim2024	Kim N, Choi S, Kim S, Song M, Seo JH, Min S, Park J, Cho SR, Kim HH. Deep learning models to predict the editing efficiencies and outcomes of diverse base editors. Nat Biotechnol 2024;42:484-497	10.1038/s41587-023-01792-x	profile	none	amplicon_sequencing	confirmed	Windows, outcomes and motifs for seven base editors and nine Cas9 variants in one assay
kissling2025	Kissling L, Mollaysa A, Janjuha S, Mathis N, Marquart KF, Weber Y, Moon WJ, Lin PJC, Fan SHY, Muramatsu H, Vadovics M, Allam A, Pardi N, Tam YK, Krauthammer M, Schwank G. Predicting adenine base editing efficiencies in different cellular contexts by deep learning. Genome Biol 2025;26:115	10.1186/s13059-025-03586-7	profile	none	amplicon_sequencing	confirmed	Per-position efficiency for six architectures, in vitro and in vivo, curated from Additional file 4. The paper names ABEmax and ABE8e without stating a linker length, so the 32 residues those entries carry come from the construct architecture rather than from this source
marquart2021	Marquart KF, Allam A, Janjuha S, Sintsova A, Villiger L, Frey N, Krauthammer M, Schwank G. Predicting base editing outcomes with an attention-based deep learning algorithm trained on high-throughput target library screens. Nat Commun 2021;12:5114	10.1038/s41467-021-25375-z	profile	none	amplicon_sequencing	confirmed	Four architectures against one library of 28,000 targets
arbab2020	Arbab M, Shen MW, Mok B, Wilson C, Matuszek Ż, Cassa CA, Liu DR. Determinants of Base Editing Outcomes from Target Library Analysis and Machine Learning. Cell 2020;182:463-480.e30	10.1016/j.cell.2020.05.037	profile	none	amplicon_sequencing	confirmed	Eleven editors across more than 38,000 sites
pallaseni2022	Pallaseni A, Peets EM, Koeppel J, Weller J, Vanderstichele T, Ho UL, Crepaldi L, van Leeuwen J, Allen F, Parts L. Predicting base editing outcomes using position-specific sequence determinants. Nucleic Acids Res 2022;50:3551-3564	10.1093/nar/gkac161	profile	none	amplicon_sequencing	confirmed	Position-specific determinants in two cell lines
zhou2024	Zhou X, Gao J, Luo L, Huang C, Wu J, Wang X. Comprehensive evaluation and prediction of editing outcomes for near-PAMless adenine and cytosine base editors. Commun Biol 2024;7:1389	10.1038/s42003-024-07078-5	profile	none	amplicon_sequencing	confirmed	Near-PAMless ABE and CBE
bedatahive2024	Schneider L, Minary P. Be-dataHIVE: a base editing database. BMC Bioinformatics 2024;25:330	10.1186/s12859-024-05898-0	profile	none	amplicon_sequencing	confirmed	Aggregated schema
feola2024	Feola M, Pulicani S, Tkach D, Boyne A, Hong R, Mayer L, Duclert A, Duchateau P, Juillerat A. Comprehensive analysis of the editing window of C-to-T TALE base editors. Sci Rep 2024;14:12870	10.1038/s41598-024-63203-8	external	tale_linker	amplicon_sequencing	confirmed	Three connector scaffolds between the TALE array and the split deaminase: C40 at about 43 residues, C11 at 20 and C0 at 3. Both halves carry a scaffold, so the connector is varied on both sides and the check stays qualitative. C0 does not edit at any spacer length
xiang2025	Xiang J, Xu W, Wu J, Luo Y, Liu C, Hou Y, Chen J, Yang B. Structural insights into DdCBE in action enable high-precision mitochondrial DNA editing. Mol Cell 2025;85:3357-3372.e9	10.1016/j.molcel.2025.08.016	external	none	amplicon_sequencing	confirmed	Cryo-electron microscopy of DdCBE, with the WinPred window predictor
mi2025	Mi L, Li YX, Lv X, Wan ZL, Liu X, Zhang K, Li H, Yao Y, Zhang L, Xu Z, Zhuang X, Ji K, Jiang M, Wang Y, Lu P. Computational design of a high-precision mitochondrial DNA cytosine base editor. Nat Struct Mol Biol 2025;32:2575-2586	10.1038/s41594-025-01714-2	external	none	amplicon_sequencing	confirmed	Designed rigid TALE-deaminase interface, named TALE-oriented deaminase
evers2006	Evers TH, van Dongen EMWM, Faesen AC, Meijer EW, Merkx M. Quantitative understanding of the energy transfer between fluorescent proteins connected via flexible peptide linkers. Biochemistry 2006;45:13183-13192	10.1021/bi061288t	external	none	fret	confirmed	Worm-like-chain fit to FRET between fluorescent domains joined by GlyGlySer repeats gives a persistence length of 4.5 angstrom. The primary source for the gs composition class
vanrosmalen2017	van Rosmalen M, Krom M, Merkx M. Tuning the flexibility of glycine-serine linkers to allow rational design of multidomain proteins. Biochemistry 2017;56:6565-6574	10.1021/acs.biochem.7b00902	external	none	fret	confirmed	Worm-like-chain fits across a glycine series give 4.5 angstrom at 33 percent glycine, 4.8 at 17 percent and 6.2 with none, reproducing Evers at 4.5. These bracket the xten class, for which no direct measurement is available, so that class is banded over 4.5 to 6.4 rather than pinned

### Sheet: Table S3
Table S3. Fitted parameters and loss across the five fitting subsets, with the corpus hit rate under each parameter set.
Fitting subset	n fitted	Capture radius (Å)	Strand persistence (Å)	Link steepness	Loss	Entries scored	Within one nucleotide
training split, SpCas9-ABE8e plasmid	2	22.0	12.0	740.6	0.015	39	0.85
every SpCas9 terminal fusion with a profile	4	25.0	40.0	90.5	0.095	41	0.83
ABE8e only	13	21.0	10.0	1492.5	0.468	39	0.85
ABEmax only	13	22.0	8.0	367.5	0.371	39	0.82
every profile entry	26	21.0	8.0	1492.5	0.975	39	0.82

### Sheet: Table S4A
Table S4A. Predicted mode at five sampling seeds, by entry.
Entry	Ortholog	Observed	seed 0	seed 1	seed 2	seed 3	seed 4	Spread
kissling-SpRY-ABE8e-HEK-Plasmid-5d	SpRY	6	5	5	5	6	5	1
kissling-SpRY-ABE8e-HEK-Plasmid-10d	SpRY	6	5	5	5	6	5	1
kissling-SpRY-ABE8e-HEK-mRNA-02pmol	SpRY	5	5	5	5	6	5	1
kissling-SpRY-ABE8e-HEK-mRNA-1pmol	SpRY	5	5	5	5	6	5	1
kissling-SpRY-ABE8e-HEK-mRNA-5pmol	SpRY	5	5	5	5	6	5	1
kissling-SpRY-ABE8e-AAVlibrary-AAV-6w	SpRY	5	5	5	5	6	5	1
kissling-SpRY-ABE8e-AAVlibrary-AAV-12w	SpRY	5	5	5	5	6	5	1
kissling-SpRY-ABE8e-LentiAAV	SpRY	6	5	5	5	6	5	1
kissling-SpRY-ABE8e-LentiLNP	SpRY	5	5	5	5	6	5	1
kissling-SpRY-ABEmax-HEK-Plasmid-5d	SpRY	6	6	5	6	6	6	1
kissling-SpRY-ABEmax-HEK-Plasmid-10d	SpRY	6	6	5	6	6	6	1
kissling-SpRY-ABEmax-HEK-mRNA-02pmol	SpRY	6	6	5	6	6	6	1
kissling-SpRY-ABEmax-HEK-mRNA-1pmol	SpRY	6	6	5	6	6	6	1
kissling-SpRY-ABEmax-HEK-mRNA-5pmol	SpRY	6	6	5	6	6	6	1
kissling-SpRY-ABEmax-AAVlibrary-AAV-6w	SpRY	6	6	5	6	6	6	1
kissling-SpRY-ABEmax-AAVlibrary-AAV-12w	SpRY	6	6	5	6	6	6	1
kissling-SpRY-ABEmax-LentiAAV	SpRY	6	6	5	6	6	6	1
kissling-SpRY-ABEmax-LentiLNP	SpRY	6	6	5	6	6	6	1
kissling-SpG-ABE8e-HEK-Plasmid-5d	SpG	5	5	5	5	6	5	1
kissling-SpG-ABE8e-HEK-Plasmid-10d	SpG	5	5	5	5	6	5	1
kissling-SpG-ABEmax-HEK-Plasmid-5d	SpG	6	6	5	6	6	6	1
kissling-SpG-ABEmax-HEK-Plasmid-10d	SpG	6	6	5	6	6	6	1
kissling-SpCas9-ABE8e-HEK-Plasmid-5d	SpCas9	6	5	5	5	6	5	1
kissling-SpCas9-ABE8e-HEK-Plasmid-10d	SpCas9	6	5	5	5	6	5	1
kissling-SpCas9-ABEmax-HEK-Plasmid-5d	SpCas9	6	6	5	6	6	6	1
kissling-SpCas9-ABEmax-HEK-Plasmid-10d	SpCas9	6	6	5	6	6	6	1
hnhx-ABEmax7.10	SpCas9	6	6	5	6	6	6	1
hnhx-ABEmax7.10-inserted	SpCas9	10	no window	15	no window	15	no window	0
komor-linker-16	SpCas9	6	5	5	5	5	5	0
bepigs-BE3	SpCas9	6	5	5	5	5	5	0
bepigs-pi-16	SpCas9	9	11	11	11	11	11	0
huangcp-ABEmax	SpCas9	6	6	5	6	6	6	1
huangcp-CP1012-ABEmax	SpCas9	8	6	6	6	6	6	0
huangcp-CP1028-ABEmax	SpCas9	8	10	10	10	10	10	0
huangcp-CP1041-ABEmax	SpCas9	8	7	7	7	7	7	0
huangcp-CP1249-ABEmax	SpCas9	8	10	10	10	10	10	0
tan2019-papap-5	SpCas9	6	6	6	6	6	6	0
tan2019-papapap-7	SpCas9	6	5	5	5	5	5	0
communbiol-dCas12a-A3A	Cas12a	10	4	4	no window	4	no window	0
communbiol-dCas12a-A3A-Y130F	Cas12a	9	4	4	no window	4	no window	0
communbiol-dCas12a-ABE8e	Cas12a	10	4	4	4	4	7	3

### Sheet: Table S4B
Table S4B. Buildable candidate count, band edges and per-position candidate density at five sampling seeds.
Seed	Buildable candidates	Reachable range	pos 1	pos 2	pos 3	pos 4	pos 5	pos 6	pos 7	pos 8	pos 9	pos 10	pos 11	pos 12	pos 13	pos 14	pos 15	pos 16	pos 17	pos 18	pos 19	pos 20
baseline	185	3 to 12	0	0	1	1	12	31	13	8	21	70	21	7	0	0	0	0	0	0	0	0
seed 1	181	4 to 12	0	0	0	2	13	30	16	9	26	63	20	2	0	0	0	0	0	0	0	0
seed 2	182	4 to 12	0	0	0	2	11	28	14	8	25	65	24	5	0	0	0	0	0	0	0	0
seed 3	182	4 to 12	0	0	0	1	9	27	12	11	22	80	16	4	0	0	0	0	0	0	0	0
seed 4	184	3 to 11	0	0	1	0	9	28	22	8	22	75	19	0	0	0	0	0	0	0	0	0

### Sheet: Table S4C
Table S4C. Predicted mode across the XTEN persistence band, by entry.
Entry	Observed	4.5 Å	5.13 Å	5.77 Å	6.4 Å	Spread
kissling-SpRY-ABE8e-HEK-Plasmid-5d	6	6	5	5	5	1
kissling-SpRY-ABE8e-HEK-Plasmid-10d	6	6	5	5	5	1
kissling-SpRY-ABE8e-HEK-mRNA-02pmol	5	6	5	5	5	1
kissling-SpRY-ABE8e-HEK-mRNA-1pmol	5	6	5	5	5	1
kissling-SpRY-ABE8e-HEK-mRNA-5pmol	5	6	5	5	5	1
kissling-SpRY-ABE8e-AAVlibrary-AAV-6w	5	6	5	5	5	1
kissling-SpRY-ABE8e-AAVlibrary-AAV-12w	5	6	5	5	5	1
kissling-SpRY-ABE8e-LentiAAV	6	6	5	5	5	1
kissling-SpRY-ABE8e-LentiLNP	5	6	5	5	5	1
kissling-SpRY-ABEmax-HEK-Plasmid-5d	6	6	5	6	5	1
kissling-SpRY-ABEmax-HEK-Plasmid-10d	6	6	5	6	5	1
kissling-SpRY-ABEmax-HEK-mRNA-02pmol	6	6	5	6	5	1
kissling-SpRY-ABEmax-HEK-mRNA-1pmol	6	6	5	6	5	1
kissling-SpRY-ABEmax-HEK-mRNA-5pmol	6	6	5	6	5	1
kissling-SpRY-ABEmax-AAVlibrary-AAV-6w	6	6	5	6	5	1
kissling-SpRY-ABEmax-AAVlibrary-AAV-12w	6	6	5	6	5	1
kissling-SpRY-ABEmax-LentiAAV	6	6	5	6	5	1
kissling-SpRY-ABEmax-LentiLNP	6	6	5	6	5	1
kissling-SpG-ABE8e-HEK-Plasmid-5d	5	6	5	5	5	1
kissling-SpG-ABE8e-HEK-Plasmid-10d	5	6	5	5	5	1
kissling-SpG-ABEmax-HEK-Plasmid-5d	6	6	5	6	5	1
kissling-SpG-ABEmax-HEK-Plasmid-10d	6	6	5	6	5	1
kissling-SpCas9-ABE8e-HEK-Plasmid-5d	6	6	5	5	5	1
kissling-SpCas9-ABE8e-HEK-Plasmid-10d	6	6	5	5	5	1
kissling-SpCas9-ABEmax-HEK-Plasmid-5d	6	6	5	6	5	1
kissling-SpCas9-ABEmax-HEK-Plasmid-10d	6	6	5	6	5	1
hnhx-ABEmax7.10	6	6	5	6	5	1
komor-linker-16	6	5	5	5	5	0
bepigs-BE3	6	5	5	5	5	0
bepigs-pi-16	9	11	11	11	11	0
huangcp-ABEmax	6	6	5	6	5	1
huangcp-CP1012-ABEmax	8	6	6	6	6	0
huangcp-CP1028-ABEmax	8	10	10	10	10	0
huangcp-CP1041-ABEmax	8	7	7	7	7	0
huangcp-CP1249-ABEmax	8	10	10	10	10	0
communbiol-dCas12a-A3A	10	4	4	4		0
communbiol-dCas12a-A3A-Y130F	9	4	4	4		0
communbiol-dCas12a-ABE8e	10	4	5	4	4	1

### Sheet: Table S5
Table S5. Per-entry predicted and measured window position and width, with the signed offset.
Entry	Ortholog	Anchor site	Linker	Observed mode	Predicted mode	Signed offset	Predicted width	Observed width	Note
kissling-SpRY-ABE8e-HEK-Plasmid-5d	SpRY	n_terminal	xten-32	6	5	-1	6
kissling-SpRY-ABE8e-HEK-Plasmid-10d	SpRY	n_terminal	xten-32	6	5	-1	6
kissling-SpRY-ABE8e-HEK-mRNA-02pmol	SpRY	n_terminal	xten-32	5	5	0	6
kissling-SpRY-ABE8e-HEK-mRNA-1pmol	SpRY	n_terminal	xten-32	5	5	0	6
kissling-SpRY-ABE8e-HEK-mRNA-5pmol	SpRY	n_terminal	xten-32	5	5	0	6
kissling-SpRY-ABE8e-AAVlibrary-AAV-6w	SpRY	n_terminal	xten-32	5	5	0	6
kissling-SpRY-ABE8e-AAVlibrary-AAV-12w	SpRY	n_terminal	xten-32	5	5	0	6
kissling-SpRY-ABE8e-LentiAAV	SpRY	n_terminal	xten-32	6	5	-1	6
kissling-SpRY-ABE8e-LentiLNP	SpRY	n_terminal	xten-32	5	5	0	6
kissling-SpRY-ABEmax-HEK-Plasmid-5d	SpRY	n_terminal	xten-32	6	5	-1	4
kissling-SpRY-ABEmax-HEK-Plasmid-10d	SpRY	n_terminal	xten-32	6	5	-1	4
kissling-SpRY-ABEmax-HEK-mRNA-02pmol	SpRY	n_terminal	xten-32	6	5	-1	4
kissling-SpRY-ABEmax-HEK-mRNA-1pmol	SpRY	n_terminal	xten-32	6	5	-1	4
kissling-SpRY-ABEmax-HEK-mRNA-5pmol	SpRY	n_terminal	xten-32	6	5	-1	4
kissling-SpRY-ABEmax-AAVlibrary-AAV-6w	SpRY	n_terminal	xten-32	6	5	-1	4
kissling-SpRY-ABEmax-AAVlibrary-AAV-12w	SpRY	n_terminal	xten-32	6	5	-1	4
kissling-SpRY-ABEmax-LentiAAV	SpRY	n_terminal	xten-32	6	5	-1	4
kissling-SpRY-ABEmax-LentiLNP	SpRY	n_terminal	xten-32	6	5	-1	4
kissling-SpG-ABE8e-HEK-Plasmid-5d	SpG	n_terminal	xten-32	5	5	0	6
kissling-SpG-ABE8e-HEK-Plasmid-10d	SpG	n_terminal	xten-32	5	5	0	6
kissling-SpG-ABEmax-HEK-Plasmid-5d	SpG	n_terminal	xten-32	6	5	-1	4
kissling-SpG-ABEmax-HEK-Plasmid-10d	SpG	n_terminal	xten-32	6	5	-1	4
kissling-SpCas9-ABE8e-HEK-Plasmid-5d	SpCas9	n_terminal	xten-32	6	5	-1	6
kissling-SpCas9-ABE8e-HEK-Plasmid-10d	SpCas9	n_terminal	xten-32	6	5	-1	6
kissling-SpCas9-ABEmax-HEK-Plasmid-5d	SpCas9	n_terminal	xten-32	6	5	-1	4
kissling-SpCas9-ABEmax-HEK-Plasmid-10d	SpCas9	n_terminal	xten-32	6	5	-1	4
hnhx-ABEmax7.10	SpCas9	n_terminal	xten-32	6	5	-1	2	5
hnhx-ABEmax7.10-dHNH	SpCas9	n_terminal	xten-32		6		4
hnhx-ABEmax7.10-inserted	SpCas9	hnh_amino	gs-3	10	18	8	4	8
hnhx-ABE8e-inserted	SpCas9	hnh_amino	gs-3		8		4
komor-linker-3	SpCas9	n_terminal	gs-3		5		2	3
komor-linker-16	SpCas9	n_terminal	xten-16	6	5	-1	5	5
komor-linker-21	SpCas9	n_terminal	gs-21		5		4	6
bepigs-BE3	SpCas9	n_terminal	xten-16	6	5	-1	5	5
bepigs-pi-16	SpCas9	pi_amino	xten-16	9	11	2	2	11
bepigs-pi-8	SpCas9	pi_amino	xten-8		10		2	11
bepigs-pi-3	SpCas9	pi_amino	xten-3					11	every conformation of xten-3 clashes with the editor, over 400000 chains
bepigs-ruvc-16	SpCas9	ruvc_amino	xten-16		11		3
huangcp-ABEmax	SpCas9	n_terminal	xten-32	6	5	-1	2	4
huangcp-CP1012-ABEmax	SpCas9	cp1012	xten-32	8	6	-2	4	9
huangcp-CP1028-ABEmax	SpCas9	cp1028	xten-32	8	10	2	5	9
huangcp-CP1041-ABEmax	SpCas9	cp1041	xten-32	8	7	-1	5	9
huangcp-CP1249-ABEmax	SpCas9	cp1249	xten-32	8	10	2	3	9
tan2019-xten-16	SpCas9	n_terminal	xten-16		5		5	9
tan2019-pap-3	SpCas9	n_terminal	polyproline-3		6		2
tan2019-papap-5	SpCas9	n_terminal	polyproline-5	6	6	0	4	3
tan2019-papapap-7	SpCas9	n_terminal	polyproline-7	6	5	-1	5	2
communbiol-dCas12a-A3A	Cas12a	n_terminal	xten-16	10	4	-6	0	10
communbiol-dCas12a-A3A-Y130F	Cas12a	n_terminal	xten-16	9	4	-5	0	6
communbiol-dCas12a-ABE8e	Cas12a	n_terminal	xten-16	10	4	-6	3	5
